# BAHCC1 promotes gene expression in neuronal cells by antagonizing SIN3A-HDAC1

**DOI:** 10.1101/2025.01.24.634719

**Authors:** Alan Monziani, Rotem Ben-Tov Perry, Hadas Hezroni, Igor Ulitsky

**Affiliations:** Department of Immunology and Regenerative Biology and Department of Molecular Neuroscience, Weizmann Institute of Science, Rehovot 76100, Israel

## Abstract

Chromatin modifications play a key role in regulating gene expression during development and adult physiology. Histone acetylation, particularly H3K27ac, is associated with increased activity of gene regulatory elements such as enhancers and promoters. However, the regulation of the machinery that write, read, and erase this modification remains poorly understood. In particular, the SIN3A-HDAC1 complex possesses histone deacetylase activity, yet it commonly resides at active regulatory regions. Here, we study BAHCC1, a large chromatin-associated protein essential for viability, and recently reported to play a largely repressive role. We show that in neuronal lineage cells, BAHCC1 is mainly associated with regulatory elements marked with H3K27ac. BAHCC1 interacts and co-occupies shared genomic regions with the SIN3A scaffold protein, and its perturbations lead to altered acetylation and expression of proximal genes in a neuronal cell line and primary cortical neurons. The regulated genes are enriched for those functioning in neurogenesis and cell migration, and primary cortical neurons with reduced *Bahcc1* expression display impaired neurite outgrowth. We thus propose a model in which BAHCC1 antagonizes SIN3A histone deacetylation and positively regulates the expression of genes that are important for growth and migration-related processes in the neuronal lineage.
