## Supplemental Table 1 for "BAHCC1 promotes gene expression in neuronal cells by antagonizing SIN3A-HDAC1"

### Sheet: Antibodies
Antibody	Company/Catalog Number	Used for
Mouse anti-β-Tubulin Monoclonal Antibody	Sigma-Aldrich (clone TUB 2.1)	WB (1:1000)
Rabbit Tri-Methyl-Histone H3 (Lys4) Monoclonal Antibody	Cell Signaling (#9751)	IF (1:100), CUT&RUN (1:100)
Rabbit Acetyl-Histone H3 (Lys27) Monoclonal Antibody	Cell Signaling (#D5E4)	IF (1:100), CUT&RUN (1:100)
Mouse Tri-Methyl-Histone H3 (Lys27) Monoclonal Antibody	Cell Signaling (#C36B11)	IF (1:200), CUT&RUN (1:100)
Rabbit anti-Bahcc1 Polyclonal Antibody	Self-produced	WB (1:1000), IF (1:500), CUT&RUN (1:100)
Mouse anti-HA.11 Epitope Tag Monoclonal Antibody	BioLegend (#901514)	WB (1:1000), IP (5 µg), IF (1:500), CUT&RUN (1:100)
Rabbit anti-mSin3A Polyclonal Antibody	Abcam (#ab3479)	WB (1:2000), IP (5 µg), IF (1:100), CUT&RUN (1:100)
Rabbit anti-GAPDH Monoclonal Antibody	Cell Signaling (#2118)	WB (1:1000)
Mouse anti-GAPDH Monoclonal Antibody	Cell Signaling (#97166)	WB (1:1000)
Normal Rabbit IgG Polyclonal Antibody	Merck-Millipore (#12-370)	IP (3-5 µg)
Normal Mouse IgG Polyclonal Antibody	Merck-Millipore (#12-371)	IP (3-5 µg)

### Sheet: siRNAs and GapmeRs
Target/Name	Species	Company	Sequence(s)
Bahcc1 SMARTpool siRNA	Mouse	Dharmacon	GGAGAGAGGCAACCGUCAA GCAAGGAGACACUGCGCAU GCUCAGACCAAGCGGAAAG GAAAUUACACUGCGGUUUA
Sin3a SMARTpool siRNA	Mouse	Dharmacon	CAGACUACGUGGAGCGAUA CCGAAGUCAUCCAUCGAAA CCAAGGAAUUUGCGGCGUA GCAUGGUGUUGGAACGGAA
Sin3b SMARTpool siRNA	Mouse	Dharmacon	GGCAAUGGGUCGUGCGAGA GCUACUAUGUUAAGCGGCA GCGUGAGCAGUACGAGAAA GCACCUUAUCUUCGUGUAU
Hdac1 SMARTpool siRNA	Mouse	Dharmacon	GGGAGAAGGUGGUCGCAAG ACUAUGGUCUCUACCGAAA UGAACUACCCACUGCGAGA CCAGAACACUAACGAGUAC
Fam60a SMARTpool siRNA	Mouse	Dharmacon	CCAAAGAUGUACCGAAGUA AAACUGGAAUCACGUGGUA UUACCAUUCUCCUGCGUUA UUGUAAAUGCUAAGGCGUU
Lincode Non-targeting Control siRNA Pool	Human/Mouse	Dharmacon	UGGUUUACAUGUCGACUAA UGGUUUACAUGUUGUGUGA UGGUUUACAUGUUUUCUGA UGGUUUACAUGUUUUCCUA
Bahcc1 GapmeR #1	Mouse	Qiagen/Biospring	GGTTGGCGGGTAGTAT
Bahcc1 GapmeR #2	Mouse	Qiagen	ACATTAGAGTGGAAGT
GapmeR Scrambled A	Human/Mouse	Qiagen/Biospring	AACACGTCTATACGC
GapmeR Scrambled B	Human/Mouse	Qiagen/Biospring	GCTCCCTTCAATCCAA

### Sheet: RT-qPCR primers
Target/Name	Species	Forward sequence	Reverse sequence
Actb	Mouse	CTTCTGCATCCTGTCAGCAA	TTGGGTATGGAATCCTGTGG
Gapdh	Mouse	GTCGGTGTGAACGGATTTG	GAATTTGCCGTGAGTGGAGT
Bahcc1 set #1	Mouse	GGGCAACATCGTTTCTATGG	TTGGCGGGTAGTATGGTAGG
Bahcc1 set #2	Mouse	AGCTCTGGAAGTGGTCAGGA	GTCTCCTTGCCTCGGACAAT
Reno1 spliced	Mouse	CTGGCTGGTGGGGTAGAAAC	TAGGGAAAGATCCGCAGAAA
Reno1 unspliced	Mouse	AGGGTGGCTTTGTGAGAAGA	CTTCCTCAAAGAGACTGGGAGT
Sry	Mouse	CCAGGAGGCACAGAGATTGA	TGTGCAGCTCTACTCCAGTC
Hdac1	Mouse	TGGTCTCTACCGAAAAATGGAG	TCATCACTGTGGTACTTGGTCA
Sin3a	Mouse	ACACTCACGTCCTTGTGCAG	GCTCAGGGATGCACTACAAAC
Sin3b	Mouse	GCTGTGCCTGTCGTTCTG	GATCTTGTTGAAGCCCTGCT
Fam60a	Mouse	GAAGGAATTTAAACGCCACAAC	CTGACTGGTTACTGTAGCATGGA
